# Spatiotemporal mapping of immune and stem cell dysregulation after volumetric muscle loss

**DOI:** 10.1101/2022.06.03.494707

**Authors:** Jacqueline A. Larouche, Emily C. Wallace, Bonnie D. Spence, Scott A. Johnson, Mangesh Kulkarni, Eric Buras, Bryan N. Brown, Stephen F. Badylak, Carlos A. Aguilar

## Abstract

Volumetric muscle loss (VML) is an acute trauma that results in persistent inflammation, supplantation of muscle tissue with fibrotic scarring, and decreased muscle function. The cell types, nature of cellular communication and tissue locations that drive the aberrant VML response have remained elusive. Herein, we used spatial transcriptomics integrated with single-cell RNA sequencing on mouse and canine models administered VML. We observed VML engenders a unique spatial pro-fibrotic pattern driven by crosstalk between macrophages and fibro-adipogenic progenitors that was conserved between murine and canine models albeit with varying kinetics. This program was observed to restrict muscle stem cell mediated repair and targeting this circuit in a murine model resulted in increased regeneration and reductions in inflammation and fibrosis. Collectively, these results enhance our understanding of the immune cell-progenitor cell-stem cell crosstalk that drives regenerative dysfunction and provides further insight into possible avenues for fibrotic therapy exploration.
