## Supplemental Table 1 and 2 for "Spatiotemporal mapping of immune and stem cell dysregulation after volumetric muscle loss"

### Sheet: Supp. Table 1
Species	Sample	Treatment	Gender	Number of Spots Under Tissue	Number of Reads	Mean Reads per Spot	Mean Reads Under Tissue per Spot	Fraction of Spots Under Tissue	Median Genes per Spot	Median UMI Counts per Spot	Valid Barcodes	Valid UMIs	Sequencing Saturation	Q30 Bases in Barcode	Q30 Bases in RNA Read	Q30 Bases in UMI	Reads Mapped to Genome	Reads Mapped Confidently to Genome	Reads Mapped Confidently to Intergenic Regions	Reads Mapped Confidently to Intronic Regions	Reads Mapped Confidently to Exonic Regions	Reads Mapped Confidently to Transcriptome	Reads Mapped Antisense to Gene	Fraction Reads in Spots Under Tissue	Total Genes Detected
Mus Musculus	599L	PBS	Female	721	58258251	80802	68933.5	0.144431	3801	13724	0.968198	0.999545	0.676888	0.971089	0.924386	0.968947	0.885992	0.864458	0.0203042	0.0107846	0.833369	0.813424	0.00501447	0.884223	18027
Mus Musculus	599R	ITD1	Female	866	51088470	58993.6	47264.7	0.173478	3296.5	9833	0.964768	0.999115	0.563934	0.969523	0.91317	0.965367	0.815258	0.792595	0.0225871	0.0135942	0.756414	0.737099	0.00477947	0.832271	17977
Mus Musculus	600L	ITD1	Female	654	60520983	92539.7	82114.5	0.13101	4601.5	19258	0.965398	0.999573	0.642322	0.971158	0.924047	0.969336	0.89536	0.874317	0.0184655	0.0100336	0.845818	0.825607	0.00524238	0.923031	18526
Mus Musculus	600R	PBS	Female	762	47788928	62715.1	52079.7	0.152644	3806	11681.5	0.967399	0.999427	0.621168	0.970136	0.920518	0.967114	0.872931	0.852201	0.0206697	0.0128409	0.81869	0.797548	0.00630144	0.860902	18103
Mus Musculus	1197L	PBS	Male	796	76988078	96718.7	90587.3	0.159455	2920	11053	0.980794	0.99953	0.785381	0.936076	0.891953	0.90794	0.898596	0.875767	0.030583	0.0100882	0.835095	0.816753	0.00350328	0.959906	18068
Mus Musculus	1202L	ITD1	Male	633	53123739	83923.8	76208.7	0.126803	4140	15671	0.976592	0.998279	0.645354	0.933488	0.890448	0.903077	0.844834	0.824157	0.0264724	0.0125169	0.785168	0.766444	0.00350118	0.936585	18360
Mus Musculus	1203L	PBS	Male	660	64941508	98396.2	89891	0.132212	3633	11788.5	0.979062	0.99874	0.725733	0.936978	0.889737	0.906075	0.845781	0.825473	0.0292088	0.0117183	0.784546	0.765706	0.00358717	0.938201	18093
Mus Musculus	1203R	ITD1	Male	895	99318869	110971	101929	0.179287	3125	12531	0.972338	0.995697	0.650208	0.937851	0.886059	0.908701	0.799757	0.776556	0.0270208	0.0103804	0.739155	0.720579	0.00374546	0.947689	18915

### Sheet: Supp. Table 2
Species	Sample	Location	Gender	Number of Spots Under Tissue	Number of Reads	Mean Reads per Spot	Mean Reads Under Tissue per Spot	Fraction of Spots Under Tissue	Median Genes per Spot	Median UMI Counts per Spot	Valid Barcodes	Valid UMIs	Sequencing Saturation	Q30 Bases in Barcode	Q30 Bases in RNA Read	Q30 Bases in UMI	Reads Mapped to Genome	Reads Mapped Confidently to Genome	Reads Mapped Confidently to Intergenic Regions	Reads Mapped Confidently to Intronic Regions	Reads Mapped Confidently to Exonic Regions	Reads Mapped Confidently to Transcriptome	Reads Mapped Antisense to Gene	Fraction Reads in Spots Under Tissue	Total Genes Detected
Canis	414T	Center	Female	2888	113900703	39439.3	37551.6	0.578526	2208.5	8340.5	0.981135	0.999182	0.463738	0.95874	0.912537	0.924654	0.888663	0.822227	0.221565	0.0833018	0.517361	0.452745	0.0109239	0.975936	16942
Canis	415T	Edge	Female	1704	101220785	59401.9	51385.1	0.341346	1561.5	4120	0.983601	0.999424	0.687722	0.958031	0.902255	0.921769	0.882864	0.808645	0.218176	0.0782043	0.512265	0.4544	0.0100844	0.88429	15906
Canis	425T	Center	Female	2099	128115418	61036.4	48915.2	0.420473	1942	6583	0.981191	0.998712	0.578973	0.958732	0.894815	0.923596	0.829018	0.749218	0.216376	0.0834922	0.44935	0.396488	0.010734	0.833092	15997
Canis	426T	Edge	Female	1945	110298549	56708.8	48851	0.389623	2239	8423	0.98103	0.999077	0.529357	0.960793	0.909931	0.928759	0.876016	0.804501	0.2316	0.0810747	0.491826	0.432677	0.0111599	0.891044	15953
